# α-tubulin regulation by 5’ introns in *S. cerevisiae*

**DOI:** 10.1101/2023.06.22.546163

**Authors:** Linnea C. Wethekam, Jeffrey K. Moore

## Abstract

Across eukaryotic genomes, multiple α- and β-tubulin genes require regulation to ensure sufficient production of tubulin heterodimers. Features within these gene families that regulate expression remain underexplored. Here we investigate the role of the 5’ intron in regulating α-tubulin expression in *S. cerevisiae*. We find that the intron in the α-tubulin, *TUB1*, promotes α-tubulin expression and cell fitness during microtubule stress. The role of the *TUB1* intron depends on proximity to the *TUB1* promoter and sequence features that are distinct from the intron in the alternative α-tubulin isotype, *TUB3*. These results lead us to perform a screen to identify genes that act with the *TUB1* intron. We identified several genes involved in chromatin remodeling, α/β-tubulin heterodimer assembly, and the spindle assembly checkpoint. We propose a model where the *TUB1* intron promotes expression from the chromosomal locus, and that this may represent a conserved mechanism for tubulin regulation under conditions that require high levels of tubulin production.

**Article Summary:** α and β-tubulin proteins are encoded by families of genes that must be coordinately regulated to supply the αβ heterodimers that form microtubules. This study by Wethekam and Moore identifies a role for the early intron in the budding yeast α-tubulin, TUB1, in promoting gene function. A genetic screen reveals new tubulin regulators that act through the TUB1 intron. The results establish new layers of α-tubulin regulation that may be conserved across eukaryotes.
