## Supplementary material for "α-tubulin regulation by 5’ introns in *S. cerevisiae*": Table S1

### Sheet: Sheet1
Array ORF	Array Name	Score	Score stdev	p-Value
YER007W	PAC2	-1.02159	0.081	0.0427
YOR349W	CIN1	-0.95826	0.025	0.00743
YMR138W	CIN4	-0.8361	0.01	0.00022
YER164W	CHD1	-0.80479	0.147	0.00094
YML124C	TUB3	-0.78603	0.029	0.00045
YER170W	ADK2	-0.78489	0.122	0.00043
YDL190C	UFD2	-0.75308	0.161	0.00065
YJR019C	TES1	-0.74487	0.114	0.00034
YER167W	BCK2	-0.72125	0.121	0.00059
YML073C	RPL6A	-0.68034	0.176	0.00138
YGR273C	YGR273C	-0.67898	0.145	0.00047
YOR306C	MCH5	-0.67573	0.1	0.00042
YLR085C	ARP6	-0.64999	0.148	0.01182
YDL188C	PPH22	-0.62217	0.2	0.00091
YBR020W	GAL1	-0.58624	0.125	0.00025
YJR021C	REC107	-0.57911	0.092	0.00023
YJR024C	MDE1	-0.54686	0.147	0.00053
YMR223W	UBP8	-0.54337	0.168	0.00053
YJR020W	YJR020W	-0.54235	0.11	0.00028
YGR078C	PAC10	-0.54224	0.013	2e-05
YOR300W	YOR300W	-0.52609	0.144	0
YER166W	DNF1	-0.52518	0.12	0.00044
YGR291C	YGR291C	-0.51927	0.067	0.00015
YPL101W	ELP4	-0.51162	0.099	0.00322
YGR292W	MAL12	-0.50938	0.044	8e-05
YJR050W	ISY1	-0.50582	0.184	0.00328
YLR200W	YKE2	-0.50301	0.035	0.00026
YFL033C	RIM15	-0.49568	0.047	4e-05
YGR276C	RNH70	-0.48918	0.092	0.00042
YDL239C	ADY3	-0.48172	0.105	0.0003
YDL151C	YDL151C	-0.46629	0.18	0.00457
YNL025C	SSN8	-0.46174	0.015	1e-05
YML095C-A	YML095C-A	-0.45532	0.045	0.00393
YER169W	RPH1	-0.44276	0.102	0.00039
YGR289C	MAL11	-0.43862	0.074	0.00021
YJR043C	POL32	-0.43404	0.079	0.0005
YPL240C	HSP82	-0.43016	0.194	0.02448
YDL123W	SNA4	-0.42575	0.326	0.00257
YPL103C	FMP30	-0.42225	0.269	0.00176
YDL057W	YDL057W	-0.40651	0.191	0.00189
YML094W	GIM5	-0.40566	0.111	0.00766
YDR363W	ESC2	-0.39756	0.072	0.00115
YBL094C	YBL094C	-0.38728	0.124	0.00714
YGR247W	CPD1	-0.37674	0.063	3e-05
YER155C	BEM2	-0.37673	0.059	0.00211
YOR258W	HNT3	-0.37344	0.173	0.00071
YDR360W	YDR360W	-0.37096	0.078	9e-05
YJL154C	VPS35	-0.36646	0.18	0.00391
YMR267W	PPA2	-0.36363	0.022	0.00076
YER173W	RAD24	-0.36363	0.189	0.00045
YOR325W	YOR325W	-0.35748	0.344	0.00312
YER090W	TRP2	-0.355	0.066	0.00364
YHR168W	MTG2	-0.35487	0.072	0.00057
YJL056C	ZAP1	-0.35028	0.163	0.00146
YPR006C	ICL2	-0.34647	0.273	0.00148
YGR249W	MGA1	-0.34502	0.094	7e-05
YDL172C	YDL172C	-0.34299	0.147	0.00021
YGR188C	BUB1	-0.34075	0.026	5e-05
YDR295C	HDA2	-0.33625	0.088	0.00316
YJL127C	SPT10	-0.33542	0.075	0.01469
YMR307W	GAS1	-0.33287	0.04	0.00059
YMR315W	YMR315W	-0.33065	0.045	4e-05
YNL215W	IES2	-0.32847	0.05	0.00028
YJR055W	HIT1	-0.3222	0.036	0.00041
YJR030C	YJR030C	-0.31987	0.064	0.00066
YKL048C	ELM1	-0.31867	0.316	0.012
YOR080W	DIA2	-0.31666	0.03	0.00191
YMR158W	MRPS8	-0.31656	0.537	0.03317
YPR098C	YPR098C	-0.31649	0.06	8e-05
YLR114C	AVL9	-0.31371	0.083	0.00023
YNL021W	HDA1	-0.31077	0.041	4e-05
YDL181W	INH1	-0.30485	0.109	0.00133
YDL071C	YDL071C	-0.30467	0.076	0.00012
YER111C	SWI4	-0.30414	0.133	0.00033
YFR015C	GSY1	-0.30334	0.242	0.003
YEL003W	GIM4	-0.30017	0.027	2e-05
YDL089W	NUR1	-0.29784	0.088	0.00016
YOL036W	YOL036W	-0.29602	0.143	0.04957
YOR360C	PDE2	-0.29541	0.101	0.00943
YDR068W	DOS2	-0.29243	0.19	0.00177
YFR036W	CDC26	-0.29049	0.056	0.00013
YDR131C	YDR131C	-0.29045	0.387	0.04362
YNL276C	YNL276C	-0.28379	0.129	0.01261
YAL047C	SPC72	-0.28369	0.606	0.01767
YDR392W	SPT3	-0.28314	0.103	0.00054
YLR318W	EST2	-0.28232	0.019	0.00032
YDR334W	SWR1	-0.28186	0.012	0.00014
YDR217C	RAD9	-0.27908	0.171	0.00104
YPR087W	YPR087W	-0.2784	0.128	0.01735
YDR225W	HTA1	-0.27725	0.009	6e-05
YEL045C	YEL045C	-0.27668	0.055	0.00054
YBR074W	YBR074W	-0.27613	0.319	0.01553
YBR106W	PHO88	-0.2736	0.006	2e-05
YNR001C	CIT1	-0.2725	0.157	0.00897
YDL130W	RPP1B	-0.27176	0.057	2e-05
YEL046C	GLY1	-0.27121	0.043	0.00036
YBL080C	PET112	-0.27077	0.068	0.00023
YDR226W	ADK1	-0.27011	0.002	3e-05
YDL088C	ASM4	-0.26913	0.055	0.00652
YLR320W	MMS22	-0.26872	0.109	0.00257
YFL001W	DEG1	-0.26694	0.053	0.00039
YMR202W	ERG2	-0.26619	0.089	0.00025
YGR064W	YGR064W	-0.26431	0.008	1e-05
YNL148C	ALF1	-0.26362	0.024	4e-05
YDR066C	RTR2	-0.26358	0.061	3e-05
YML006C	GIS4	-0.26268	0.153	0.00358
YLL006W	MMM1	-0.26078	0.018	0.00017
YHR031C	RRM3	-0.25992	0.183	0.00145
YDL056W	MBP1	-0.25948	0.177	0.00096
YER068W	MOT2	-0.25901	0.018	0.03193
YOR078W	BUD21	-0.25878	0.096	0.00072
YPR135W	CTF4	-0.25619	0.017	0.00052
YGL072C	YGL072C	-0.256	0.024	0.00046
YPL140C	MKK2	-0.25171	0.147	0.00155
YJR049C	UTR1	-0.25144	0.232	0.00074
YLL023C	POM33	-0.24932	0.301	0.00213
YJR035W	RAD26	-0.24671	0.198	0.00117
YPR096C	YPR096C	-0.24574	0.09	0.00419
YEL014C	YEL014C	-0.2455	0.047	0.00302
YJR051W	OSM1	-0.24372	0.183	0.00036
YBL087C	RPL23A	-0.24032	0.014	0
YPL180W	TCO89	-0.23954	0.051	9e-05
YNL198C	YNL198C	-0.23779	0.094	0.00035
YDL135C	RDI1	-0.2368	0.091	4e-05
YDR004W	RAD57	-0.23639	0.029	0.00077
YBR133C	HSL7	-0.23513	0.053	0.00012
YOR290C	SNF2	-0.23495	0.006	0.00024
YDL124W	YDL124W	-0.23351	0.139	0.00014
YCL026C	YCL026C	-0.23128	0.089	0.00323
YML084W	YML084W	-0.2312	0.2	0.0013
YOR026W	BUB3	-0.231	0.077	0.00089
YNL315C	ATP11	-0.23053	0.225	0.02387
YPR023C	EAF3	-0.23053	0.079	0.0003
YGR150C	CCM1	-0.22944	0.123	0.00256
YNL107W	YAF9	-0.22943	0.069	0.00119
YDL175C	AIR2	-0.22566	0.022	8e-05
YKR105C	VBA5	-0.2249	0.059	7e-05
YMR142C	RPL13B	-0.2247	0.09	0.00821
YJL207C	LAA1	-0.22446	0.114	0.00057
YOR014W	RTS1	-0.22404	0.037	4e-05
YBR105C	VID24	-0.22347	0.073	0.00014
YJL092W	SRS2	-0.22301	0.261	0.00295
YDL204W	RTN2	-0.22147	0.034	2e-05
YDL134C	PPH21	-0.22089	0.01	0
YAL011W	SWC3	-0.21998	0.007	3e-05
YJR036C	HUL4	-0.21885	0.13	0.00035
YBR191W	RPL21A	-0.21807	0.138	0.00639
YMR084W	YMR084W	-0.21797	0.038	3e-05
YJL185C	ATG36	-0.21722	0.072	0.00225
YDL176W	YDL176W	-0.21721	0.055	1e-05
YDR155C	CPR1	-0.21565	0.108	0.00063
YLR069C	MEF1	-0.214	0.028	0.00058
YPL106C	SSE1	-0.21356	0.045	0.00101
YDR391C	YDR391C	-0.21318	0.159	0.00049
YLR047C	FRE8	-0.21253	0.026	1e-05
YDL173W	PAR32	-0.21237	0.231	0.00063
YCL026C-A	FRM2	-0.21194	0.108	0.00031
YOR225W	YOR225W	-0.21085	0.014	0
YBR174C	YBR174C	-0.21019	0.075	0.0001
YPL113C	YPL113C	-0.20905	0.081	0.00015
YIL111W	COX5B	-0.20855	0.02	0.0001
YOL070C	NBA1	-0.20836	0.039	0.00018
YPL158C	AIM44	-0.20806	0.298	0.00836
YIL029C	YIL029C	-0.20804	0.024	0
YJR105W	ADO1	-0.20713	0.133	0.00366
YML102C-A	YML102C-A	-0.20701	0.039	3e-05
YPL246C	RBD2	-0.20697	0.054	0.00931
YJR135C	MCM22	-0.20689	0.119	0.00056
YER017C	AFG3	-0.20596	0.065	0.00022
YER028C	MIG3	-0.20586	0.188	0.00245
YDL142C	CRD1	-0.20542	0.219	0.0006
YJR148W	BAT2	-0.20442	0.14	0.00085
YJL128C	PBS2	-0.2043	0.1	0.00085
YPR163C	TIF3	-0.20427	0.169	0.00024
YNL135C	FPR1	-0.20402	0.143	0.00102
YGL076C	RPL7A	-0.20368	0.098	0.00286
YLR150W	STM1	-0.20349	0.12	0.00031
YLR263W	RED1	-0.2029	0.035	0.00065
YGL199C	YGL199C	-0.20234	0.099	0.00038
YGR023W	MTL1	-0.20179	0.051	0.00045
YDL174C	DLD1	-0.20091	0.101	6e-05
YDR293C	SSD1	-0.20034	0.058	6e-05
YLR311C	YLR311C	-0.20025	0.043	0.00056
YOR273C	TPO4	-0.19944	0.141	0.00025
YMR179W	SPT21	-0.19858	0.067	0.00064
YGL179C	TOS3	-0.1975	0.026	0.00012
YKL023W	YKL023W	-0.19732	0.046	0.01201
YOR100C	CRC1	-0.19717	0.226	0.00639
YBR179C	FZO1	-0.19649	0.031	8e-05
YDR359C	EAF1	-0.19636	0.036	1e-05
YJR137C	MET5	-0.19469	0.046	0.00034
YML041C	VPS71	-0.19458	0.068	0.0003
YGL151W	NUT1	-0.19429	0.019	0.00032
YDR207C	UME6	-0.19303	0.012	0.00019
YNL116W	DMA2	-0.19298	0.131	0.00117
YDR032C	PST2	-0.19288	0.148	0.00034
YBR126C	TPS1	-0.19194	0.075	7e-05
YDR364C	CDC40	-0.19088	0.292	0.03051
YJL036W	SNX4	-0.19058	0.077	0.00028
YNR051C	BRE5	-0.18996	0.021	0
YGL220W	FRA2	-0.18993	0.123	0.002
YDR443C	SSN2	-0.18993	0.09	0.00047
YNL064C	YDJ1	-0.1896	0.126	0.00413
YER139C	RTR1	-0.18944	0.032	0.0004
YJL169W	YJL169W	-0.18769	0.192	0.00486
YPR179C	HDA3	-0.18743	0.168	0.0022
YCL001W	RER1	-0.18703	0.096	0.00025
YMR293C	HER2	-0.18667	0.065	0.00383
YGL214W	YGL214W	-0.18653	0.068	6e-05
YMR072W	ABF2	-0.18614	0.085	0.00037
YBR075W	YBR075W	-0.18598	0.256	0.00081
YPR057W	BRR1	-0.18553	0.042	3e-05
YLR131C	ACE2	-0.18494	0.249	0.00311
YCL044C	MGR1	-0.18477	0.202	0.00326
YBL006C	LDB7	-0.18466	0.149	0.00483
YJR026W	YJR026W	-0.18348	0.229	0.00075
YPR070W	MED1	-0.18322	0.043	0.00081
YLR312W-A	MRPL15	-0.1832	0.159	0.00204
YMR242C	RPL20A	-0.18271	0.027	1e-05
YOR332W	VMA4	-0.1823	0.024	0.00032
YDR389W	SAC7	-0.18215	0.015	7e-05
YJR121W	ATP2	-0.18134	0.1	0.0008
YDR158W	HOM2	-0.18008	0.164	0.00461
YDR382W	RPP2B	-0.17885	0.027	5e-05
YKR090W	PXL1	-0.17856	0.026	0.00045
YNL236W	SIN4	-0.17765	0.068	0.00033
YNL235C	YNL235C	-0.17761	0.031	0.00051
YHR143W	DSE2	-0.17758	0.146	0.00095
YPL102C	YPL102C	-0.1766	0.047	4e-05
YBR009C	HHF1	-0.17656	0.083	0.00046
YIL092W	YIL092W	-0.17569	0.153	0.00148
YPL138C	SPP1	-0.17552	0.236	0.00722
YPR074C	TKL1	-0.17549	0.231	0.00616
YPR036W	VMA13	-0.17489	0.057	0.00022
YOR096W	RPS7A	-0.17343	0.034	6e-05
YDL203C	ACK1	-0.17309	0.08	0.00017
YMR172W	HOT1	-0.17282	0.005	1e-05
YJL071W	ARG2	-0.17255	0.018	0
YAL035W	FUN12	-0.17167	0.038	0.00282
YLR270W	DCS1	-0.17089	0.023	0.00044
YPL207W	TYW1	-0.16995	0.197	0.00058
YJR120W	YJR120W	-0.16967	0.074	0.00024
YPL037C	EGD1	-0.16951	0.019	0.00023
YDR111C	ALT2	-0.16946	0.062	6e-05
YOR139C	YOR139C	-0.16927	0.041	5e-05
YCL042W	YCL042W	-0.1687	0.222	0.0063
YDR204W	COQ4	-0.16843	0.024	0.00274
YDR507C	GIN4	-0.16831	0.039	0.00088
YGL107C	RMD9	-0.16823	0.144	0.00282
YDL199C	YDL199C	-0.16814	0.1	0.00046
YDR363W-A	SEM1	-0.16802	0.019	0.00025
YDL118W	YDL118W	-0.16787	0.235	0.00077
YGR271W	SLH1	-0.16733	0.212	0.00045
YDL238C	GUD1	-0.16704	0.037	3e-05
YJR102C	VPS25	-0.1668	0.131	0.0037
YOR295W	UAF30	-0.16647	0.099	0.00204
YDL131W	LYS21	-0.16607	0.129	0.00013
YDR485C	VPS72	-0.16584	0.014	0
YLR292C	SEC72	-0.16566	0.252	0.00365
YBR267W	REI1	-0.16562	0.101	0.02551
YMR269W	TMA23	-0.16517	0.025	1e-05
YLR113W	HOG1	-0.1648	0.097	0.00024
YPR012W	YPR012W	-0.16475	0.002	0
YPL091W	GLR1	-0.16454	0.04	3e-05
YHR151C	MTC6	-0.16453	0.194	0.00519
YGL180W	ATG1	-0.16416	0.271	0.00185
YGL212W	VAM7	-0.16401	0.03	1e-05
YJR033C	RAV1	-0.16372	0.174	0.00059
YLL038C	ENT4	-0.16369	0.133	0.00046
YGR244C	LSC2	-0.16349	0.054	5e-05
YML116W	ATR1	-0.16343	0.225	0.00558
YDR031W	MIC14	-0.16326	0.137	0.00025
YEL042W	GDA1	-0.1629	0.127	0.0007
YNR010W	CSE2	-0.16238	0.008	4e-05
YNL080C	EOS1	-0.16196	0.076	0.00024
YDR347W	MRP1	-0.16079	0.299	0.01371
YHR034C	PIH1	-0.16055	0.019	0
YMR038C	CCS1	-0.1603	0.108	0.00168
YLR118C	YLR118C	-0.15928	0.105	0.00014
YMR312W	ELP6	-0.15903	0.048	0.00026
YNL242W	ATG2	-0.15819	0.117	0.0011
YKL054C	DEF1	-0.15754	0.069	0.00219
YML036W	CGI121	-0.15731	0.052	8e-05
YKL143W	LTV1	-0.15697	0.051	0.00024
YBR187W	GDT1	-0.15624	0.046	0.0009
YOR140W	SFL1	-0.1562	0.02	1e-05
YLR433C	CNA1	-0.15611	0.04	2e-05
YLL018C-A	COX19	-0.15588	0.019	0.00041
YLR268W	SEC22	-0.1557	0.09	0.00163
YDR059C	UBC5	-0.15569	0.021	0.00019
YDL236W	PHO13	-0.15472	0.008	2e-05
YCL037C	SRO9	-0.15462	0.018	0.00439
YJR077C	MIR1	-0.1546	0.085	0.00868
YER086W	ILV1	-0.1544	0.162	0.02328
YOR113W	AZF1	-0.15393	0.126	0.00081
YDR176W	NGG1	-0.15245	0.083	0.01037
YNL069C	RPL16B	-0.15226	0.017	0.00017
YOR039W	CKB2	-0.15199	0.059	0.00016
YJR113C	RSM7	-0.1514	0.004	0
YPR028W	YOP1	-0.15122	0.041	2e-05
YNL141W	AAH1	-0.15111	0.117	0.00086
YPL154C	PEP4	-0.15098	0.089	0.00031
YNL248C	RPA49	-0.15051	0.195	0.01402
YOR130C	ORT1	-0.15043	0.045	3e-05
YDL054C	MCH1	-0.1491	0.11	0.00044
YDL149W	ATG9	-0.14882	0.135	0.00012
YAR003W	SWD1	-0.14865	0.03	2e-05
YLR371W	ROM2	-0.1482	0.039	4e-05
YKL114C	APN1	-0.14747	0.02	0.00017
YPR111W	DBF20	-0.14747	0.131	0.00061
YPL129W	TAF14	-0.14665	0.125	0.00113
YBR090C-A	YBR090C-A	-0.14653	0.028	0.00031
YHR191C	CTF8	-0.14641	0.041	5e-05
YJL102W	MEF2	-0.14631	0.096	0.00156
YCL010C	SGF29	-0.14551	0.055	0.00013
YJR074W	MOG1	-0.14495	0.199	0.02989
YMR287C	DSS1	-0.14473	0.125	0.00135
YKL053W	YKL053W	-0.14456	0.063	0.00011
YGR054W	YGR054W	-0.14428	0.023	0.00013
YPR150W	YPR150W	-0.14385	0.328	0.00434
YIL065C	FIS1	-0.14332	0.078	0.00015
YGL211W	NCS6	-0.14321	0.012	0
YBR075W	YBR075W	-0.14299	0.101	0.00044
YGR135W	PRE9	-0.14259	0.022	2e-05
YHR189W	PTH1	-0.14211	0.161	0.00128
YPR124W	CTR1	-0.14204	0.105	0.00334
YCL076W	YCL076W	-0.14113	0.025	0.00015
YKL062W	MSN4	-0.14112	0.119	0.00038
YDL194W	SNF3	-0.14106	0.099	0.00033
YJR154W	YJR154W	-0.14106	0.033	0.00053
YPL206C	PGC1	-0.14052	0.264	0.00452
YMR022W	UBC7	-0.14044	0.067	0.0001
YGR132C	PHB1	-0.14037	0.147	0.00213
YDL182W	LYS20	-0.13971	0.147	0.00134
YLR442C	SIR3	-0.13964	0.011	5e-05
YFR034C	PHO4	-0.13901	0.079	0.00337
YMR272C	SCS7	-0.13899	0.051	5e-05
YGR104C	SRB5	-0.13897	0.115	0.00445
YJR031C	GEA1	-0.13895	0.213	0.00081
YPL068C	YPL068C	-0.13834	0.014	7e-05
YNL078W	NIS1	-0.13819	0.173	0.00096
YJL196C	ELO1	-0.13778	0.012	4e-05
YPL247C	YPL247C	-0.13749	0.088	0.01115
YLR102C	APC9	-0.13726	0.05	3e-05
YBR121C	GRS1	-0.13713	0.09	0.00059
YBR161W	CSH1	-0.13666	0.264	0.01333
YPR032W	SRO7	-0.13612	0.217	0.00112
YDL225W	SHS1	-0.13599	0.074	0.00017
YDL128W	VCX1	-0.13593	0.023	7e-05
YNL322C	KRE1	-0.13545	0.029	1e-05
YBR120C	CBP6	-0.1345	0.101	0.00352
YNL237W	YTP1	-0.1342	0.082	0.00222
YBR082C	UBC4	-0.13327	0.107	0.00046
YMR297W	PRC1	-0.13298	0.078	0.00027
YGR223C	HSV2	-0.13289	0.01	6e-05
YLR367W	RPS22B	-0.13249	0.077	0.00017
YDR524C	AGE1	-0.13237	0.032	1e-05
YLR366W	YLR366W	-0.13172	0.04	2e-05
YMR232W	FUS2	-0.13124	0.146	0.00124
YDL115C	IWR1	-0.13114	0.03	5e-05
YOL001W	PHO80	-0.13007	0.118	0.00067
YFL013C	IES1	-0.12994	0.046	4e-05
YOR292C	YOR292C	-0.12992	0.013	8e-05
YDR033W	MRH1	-0.12962	0.214	0.00074
YKL087C	CYT2	-0.12916	0.181	0.00379
YNL288W	CAF40	-0.12909	0.037	0.0005
YJL177W	RPL17B	-0.129	0.184	0.02823
YNL089C	YNL089C	-0.12831	0.043	2e-05
YDL171C	GLT1	-0.12799	0.042	0
YBL088C	TEL1	-0.12798	0.141	0.00105
YPL111W	CAR1	-0.12691	0.056	0.00136
YGL013C	PDR1	-0.1269	0.116	0.00018
YCL060C	YCL060C	-0.12678	0.05	6e-05
YML035C	AMD1	-0.12665	0.029	8e-05
YPL104W	MSD1	-0.12645	0.104	0.00115
YML067C	ERV41	-0.12617	0.067	0.00011
YEL024W	RIP1	-0.12595	0.117	0.00561
YBR219C	YBR219C	-0.12595	0.142	0.00103
YBL024W	NCL1	-0.12544	0.032	0.0004
YHR032W	ERC1	-0.1253	0.226	0.00492
YEL048C	TCA17	-0.12525	0.108	0.00037
YDR380W	ARO10	-0.1252	0.056	5e-05
YER044C-A	MEI4	-0.12493	0.185	0.00197
YDL177C	YDL177C	-0.12483	0.098	8e-05
YDR074W	TPS2	-0.1248	0.14	0.00356
YJR075W	HOC1	-0.12467	0.018	0.0001
YLR365W	YLR365W	-0.12399	0.04	2e-05
YPL105C	SYH1	-0.12369	0.085	0.0001
YDR001C	NTH1	-0.12334	0.033	1e-05
YLL002W	RTT109	-0.12219	0.033	5e-05
YHR142W	CHS7	-0.12196	0.061	0.00015
YGR072W	UPF3	-0.12147	0.019	0.00014
YLR016C	PML1	-0.12123	0.056	5e-05
YOL035C	YOL035C	-0.12122	0.068	0.00012
YBR255W	MTC4	-0.12083	0.039	0.00056
YIL134W	FLX1	-0.1206	0.081	0.0019
YKL101W	HSL1	-0.12027	0.051	0.0002
YMR121C	RPL15B	-0.12021	0.085	0.00028
YFR056C	YFR056C	-0.12018	0.083	0.00019
YJL117W	PHO86	-0.11962	0.183	0.009
YDR008C	YDR008C	-0.11956	0.168	0.00251
YPR146C	YPR146C	-0.11886	0.16	0.00137
YMR286W	MRPL33	-0.11879	0.075	0.00024
YDR195W	REF2	-0.11858	0.094	0.00121
YDR329C	PEX3	-0.11825	0.231	0.00456
YMR147W	YMR147W	-0.11819	0.027	1e-05
YDL226C	GCS1	-0.11811	0.082	0.00161
YKR078W	YKR078W	-0.11786	0.002	0
YIL043C	CBR1	-0.11783	0.143	0.00013
YOR309C	YOR309C	-0.11733	0.079	0
YNL079C	TPM1	-0.1173	0.228	0.00128
YMR234W	RNH1	-0.11726	0.114	0.00086
YLR054C	OSW2	-0.1171	0.102	0.00042
YDL125C	HNT1	-0.11708	0.076	2e-05
YJL155C	FBP26	-0.11694	0.07	0.00181
YMR189W	GCV2	-0.11694	0.118	0.00051
YGR032W	GSC2	-0.11689	0.085	0.00998
YOL064C	MET22	-0.11618	0.057	0.00197
YLR193C	UPS1	-0.11609	0.096	0.00036
YNL082W	PMS1	-0.11598	0.038	1e-05
YFL025C	BST1	-0.11596	0.025	0.00043
YNL160W	YGP1	-0.11556	0.093	0.00061
YML035C	AMD1	-0.11552	0.063	0.00334
YJL123C	MTC1	-0.11551	0.052	6e-05
YJL115W	ASF1	-0.1155	0.203	0.0169
YGL168W	HUR1	-0.1153	0.082	0.00021
YHR193C	EGD2	-0.1152	0.112	0.00085
YGL094C	PAN2	-0.11506	0.035	1e-05
YCL029C	BIK1	-0.1141	0.047	5e-05
YGL217C	YGL217C	-0.11402	0.095	0.00012
YLR453C	RIF2	-0.11369	0.047	2e-05
YHR155W	YSP1	-0.11354	0.088	0.0002
YKL065C	YET1	-0.11353	0.076	0.00036
YDR063W	AIM7	-0.11326	0.025	0.0001
YMR116C	ASC1	-0.11319	0.115	0.00055
YGR174C	CBP4	-0.1131	0.093	0.00282
YGL181W	GTS1	-0.11298	0.26	0.00215
YMR060C	SAM37	-0.11297	0.086	0.00025
YKR024C	DBP7	-0.11241	0.055	0.00256
YOR042W	CUE5	-0.11185	0.057	5e-05
YDR264C	AKR1	-0.11154	0.158	0.00068
YPL008W	CHL1	-0.1114	0.115	0.0006
YHR008C	SOD2	-0.11134	0.372	0.02645
YOR337W	TEA1	-0.11121	0.085	0.00014
YGR076C	MRPL25	-0.1112	0.127	0.00171
YDR127W	ARO1	-0.11103	0.037	3e-05
YGL177W	YGL177W	-0.11095	0.095	6e-05
YPL086C	ELP3	-0.11088	0.106	0.00082
YBR048W	RPS11B	-0.11064	0.012	5e-05
YGR238C	KEL2	-0.1106	0.265	0.03161
YIL052C	RPL34B	-0.11058	0.013	6e-05
YIL030C	SSM4	-0.11039	0.188	0.00167
YMR150C	IMP1	-0.11032	0.012	0.03388
YER050C	RSM18	-0.11012	0.047	0.00011
YAL049C	AIM2	-0.10987	0.039	0.00041
YOR129C	AFI1	-0.10974	0.116	0.00029
YOL111C	MDY2	-0.10919	0.026	0.00037
YLR281C	YLR281C	-0.1091	0.024	0.00015
YMR015C	ERG5	-0.10902	0.048	0.00048
YOL023W	IFM1	-0.109	0.059	0.00109
YDL231C	BRE4	-0.10894	0.028	1e-05
YGL246C	RAI1	-0.10894	0.037	0.00033
YMR096W	SNZ1	-0.10894	0.269	0.0065
YGL216W	KIP3	-0.10857	0.081	0.00014
YFR019W	FAB1	-0.10856	0.187	0.00331
YIL170W	HXT12	-0.10855	0.064	0.00012
YDR310C	SUM1	-0.10846	0.125	0.00069
YHR016C	YSC84	-0.10838	0.273	0.00549
YOR386W	PHR1	-0.10826	0.152	0.00154
YNL057W	YNL057W	-0.10825	0.12	7e-05
YMR044W	IOC4	-0.10803	0.047	4e-05
YKL136W	YKL136W	-0.10802	0.045	4e-05
YGL058W	RAD6	-0.10774	0.058	0.00625
YLR177W	YLR177W	-0.10764	0.022	1e-05
YML128C	MSC1	-0.10756	0.031	1e-05
YJR119C	JHD2	-0.10745	0.014	7e-05
YPL130W	SPO19	-0.10735	0.068	5e-05
YLR343W	GAS2	-0.10718	0.034	2e-05
YEL057C	YEL057C	-0.10679	0.054	7e-05
YBR041W	FAT1	-0.10646	0.12	0.00054
YMR317W	YMR317W	-0.10643	0.096	0.00034
YNL187W	SWT21	-0.10642	0.073	0.0001
YJL082W	IML2	-0.10612	0.019	0.00014
YHR079C	IRE1	-0.10546	0.033	0.00049
YDR525W	YDR525W	-0.10546	0.176	0.00055
YMR053C	STB2	-0.10505	0.085	0.00018
YJL058C	BIT61	-0.10503	0.039	2e-05
YLR306W	UBC12	-0.10489	0.043	2e-05
YKR041W	YKR041W	-0.10471	0.082	0.0002
YDL070W	BDF2	-0.10468	0.07	0.00011
YPL132W	COX11	-0.10464	0.107	0.00305
YHL011C	PRS3	-0.10462	0.084	0.00042
YMR020W	FMS1	-0.10457	0.006	0
YNL253W	TEX1	-0.10443	0.023	0
YDR135C	YCF1	-0.10428	0.085	0.00021
YLR015W	BRE2	-0.10422	0.029	0.00072
YBR207W	FTH1	-0.10347	0.025	0
YDR266C	HEL2	-0.10342	0.137	0.00063
YCR062W	YCR062W	-0.10333	0.109	0.00022
YJL208C	NUC1	-0.10322	0.028	1e-05
YDR035W	ARO3	-0.10293	0.219	0.00051
YNR048W	YNR048W	-0.10291	0.14	0.00084
YKL037W	AIM26	-0.10287	0.036	5e-05
YPR134W	MSS18	-0.10266	0.024	0.00046
YHR159W	TDA11	-0.10203	0.086	0.00024
YGL014W	PUF4	-0.10178	0.067	0.00076
YOR079C	ATX2	-0.10155	0.035	0.00044
YKR047W	YKR047W	-0.10128	0.227	0.0047
YOR035C	SHE4	-0.10119	0.031	1e-05
YPR039W	YPR039W	-0.10099	0.112	0.00039
YLR342W	FKS1	-0.10084	0.08	0.00023
YOL098C	YOL098C	-0.10068	0.132	0.00067
YBR010W	HHT1	-0.10057	0.036	1e-05
YER024W	YAT2	-0.10017	0.032	1e-05
YNL249C	MPA43	-0.10013	0.14	0.00064
YPR191W	QCR2	-0.10009	0.01	4e-05
YPL241C	CIN2	-0.10002	0.231	0.0046
YJL190C	RPS22A	-0.09988	0.004	1e-05
YLR280C	YLR280C	-0.09982	0.192	0.0003
YHR160C	PEX18	-0.09968	0.023	0.0002
YDR049W	VMS1	-0.09967	0.192	0.00075
YLL024C	SSA2	-0.09898	0.037	2e-05
YDL232W	OST4	-0.09872	0.043	2e-05
YBL107C	MIC23	-0.09863	0.146	0.00028
YPL174C	NIP100	-0.09834	0.218	0.00673
YNL095C	YNL095C	-0.09834	0.024	0
YKL198C	PTK1	-0.09824	0.041	2e-05
YPL049C	DIG1	-0.09802	0.086	0.00061
YDR058C	TGL2	-0.09797	0.09	0.01014
YLR099C	ICT1	-0.09768	0.117	7e-05
YPR052C	NHP6A	-0.0974	0.011	6e-05
YGR250C	YGR250C	-0.09732	0.196	0.04764
YBR069C	TAT1	-0.09678	0.077	0.00237
YNR033W	ABZ1	-0.09664	0.111	6e-05
YNR032C-A	HUB1	-0.09663	0	0
YLR267W	BOP2	-0.09654	0.036	0.00042
YLR128W	DCN1	-0.09638	0.097	0.00032
YGL031C	RPL24A	-0.09635	0.133	0.00094
YBR134W	YBR134W	-0.09583	0.057	8e-05
YPL194W	DDC1	-0.09567	0.152	0.00092
YCL040W	GLK1	-0.09566	0.025	0.00027
YDR265W	PEX10	-0.09535	0.128	0.00041
YBL072C	RPS8A	-0.09524	0.061	4e-05
YDR175C	RSM24	-0.09505	0.138	0.00086
YPL194W	DDC1	-0.09493	0.092	0.00037
YDR194C	MSS116	-0.09484	0.079	0.00024
YJL030W	MAD2	-0.09464	0.058	7e-05
YJR092W	BUD4	-0.09399	0.022	0.00021
YIL153W	RRD1	-0.09366	0.018	0
YLR357W	RSC2	-0.09357	0.09	0.00054
YER039C	HVG1	-0.09356	0.045	0.00093
YPL234C	VMA11	-0.09344	0.13	0.003
YLR406C	RPL31B	-0.09338	0.01	4e-05
YDR492W	IZH1	-0.09335	0.21	0.01977
YPL248C	GAL4	-0.09334	0.127	0.00083
YNR057C	BIO4	-0.09316	0.08	8e-05
YNR004W	SWM2	-0.09301	0.041	2e-05
YBR037C	SCO1	-0.093	0.105	0.00218
YER011W	TIR1	-0.09258	0.128	0.00055
YML010W-A	YML010W-A	-0.09254	0.098	0.01403
YKL064W	MNR2	-0.09235	0.173	0.00127
YPL186C	UIP4	-0.09233	0.089	0.00026
YDR009W	GAL3	-0.09219	0.032	1e-05
YHR203C	RPS4B	-0.09181	0.037	3e-05
YLR260W	LCB5	-0.0918	0.12	0.0006
YFL026W	STE2	-0.0918	0.044	3e-05
YLR242C	ARV1	-0.09165	0.13	0.00113
YIL155C	GUT2	-0.09145	0.126	0.00059
YBL043W	ECM13	-0.0909	0.312	0.0063
YOR264W	DSE3	-0.09087	0.057	6e-05
YBR084C-A	RPL19A	-0.09063	0.117	0.00264
YAL058C-A	YAL058C-A	-0.0906	0.038	1e-05
YNR021W	YNR021W	-0.09053	0.029	0.00032
YHL019C	APM2	-0.09046	0.097	0.00018
YHR029C	YHI9	-0.09033	0.012	6e-05
YOR216C	RUD3	-0.09005	0.033	0.00038
YDL082W	RPL13A	-0.08989	0.08	0.00025
YAL043C-a	YAL043C-a	-0.0897	0.044	3e-05
YDR200C	VPS64	-0.08956	0.088	0.00029
YIR005W	IST3	-0.08947	0.076	0.0002
YDR497C	ITR1	-0.0894	0.239	0.00365
YBL015W	ACH1	-0.08918	0.029	1e-05
YHR041C	SRB2	-0.08904	0.212	0.01552
YLR006C	SSK1	-0.08902	0.037	3e-05
YGL244W	RTF1	-0.08887	0.062	0.00062
YPL120W	VPS30	-0.08882	0.114	0.00048
YKL056C	TMA19	-0.08881	0.062	0.00017
YMR266W	RSN1	-0.08869	0.046	3e-05
YMR091C	NPL6	-0.08865	0.015	0.00115
YGL003C	CDH1	-0.08843	0.058	0.00013
YHR067W	HTD2	-0.08809	0.047	0.00142
YCL012W	YCL012W	-0.08809	0.121	0.00483
YPL189W	GUP2	-0.08784	0.103	0.00071
YML010C-B	YML010C-B	-0.08765	0.009	3e-05
YGR183C	QCR9	-0.08758	0.089	0.00147
YHL033C	RPL8A	-0.08747	0.027	0.00033
YER052C	HOM3	-0.08695	0.022	0.00055
YPL161C	BEM4	-0.08689	0.051	5e-05
YDR221W	GTB1	-0.08688	0.114	0.00045
YOR322C	LDB19	-0.08679	0.056	6e-05
YPL030W	TRM44	-0.08674	0.203	0.00243
YOR338W	YOR338W	-0.08657	0.117	0.00035
YAL036C	RBG1	-0.08655	0.178	0.00137
YOR251C	TUM1	-0.08642	0.041	3e-05
YLR250W	SSP120	-0.08638	0.086	0.00024
YMR300C	ADE4	-0.08627	0.024	0
YER143W	DDI1	-0.08565	0.151	0.00038
YHL027W	RIM101	-0.08531	0.056	0.00013
YER118C	SHO1	-0.08524	0.118	0.00036
YAL054C	ACS1	-0.08516	0.219	0.00172
YGR125W	YGR125W	-0.08503	0.116	0.00031
YJL073W	JEM1	-0.08501	0.106	0.00043
YER187W	YER187W	-0.08499	0.097	0.0004
YNL302C	RPS19B	-0.08472	0.043	4e-05
YDL180W	YDL180W	-0.08467	0.095	0.00011
YDL129W	YDL129W	-0.08444	0.092	3e-05
YPR159W	KRE6	-0.08439	0.051	6e-05
YJL168C	SET2	-0.08439	0.064	9e-05
YLR264W	RPS28B	-0.08413	0.113	0.00081
YOL044W	PEX15	-0.0841	0.022	0
YML088W	UFO1	-0.08408	0.123	0.00055
YDL136W	RPL35B	-0.08395	0.053	1e-05
YOL046C	YOL046C	-0.08352	0.18	0.03397
YPL195W	APL5	-0.08342	0.038	0.00051
YNL030W	HHF2	-0.08294	0.048	3e-05
YDR320C	SWA2	-0.08292	0.188	0.00268
YLR024C	UBR2	-0.08279	0.025	1e-05
YOL061W	PRS5	-0.08278	0.021	0
YGR282C	BGL2	-0.08269	0.059	0.00014
YHR199C	AIM46	-0.08261	0.012	4e-05
YOR085W	OST3	-0.08249	0.149	0.00123
YBR148W	YSW1	-0.08238	0.075	0.0001
YKL110C	KTI12	-0.08214	0.077	0.00023
YOL112W	MSB4	-0.082	0.047	3e-05
YGR133W	PEX4	-0.08192	0.089	0.00026
YPL133C	RDS2	-0.08189	0.069	0.00012
YLR235C	YLR235C	-0.08187	0.108	0.00077
YGL167C	PMR1	-0.08178	0.027	0.00028
YPL109C	YPL109C	-0.08128	0.049	5e-05
YIR004W	DJP1	-0.08112	0.062	0.00013
YCL013W	YCL013W	-0.0808	0.15	0.00105
YDL243C	AAD4	-0.08079	0.008	0
YBR062C	YBR062C	-0.08074	0.139	0.00054
YOR289W	YOR289W	-0.08038	0.145	0.00131
YLR319C	BUD6	-0.08036	0.201	0.00239
YCR066W	RAD18	-0.08033	0.066	1e-05
YIL079C	AIR1	-0.08029	0.046	4e-05
YER056C-A	RPL34A	-0.08015	0.033	0.00043
YHR158C	KEL1	-0.08009	0.156	0.00133
