## Supplementary material for "α-tubulin regulation by 5’ introns in *S. cerevisiae*": Table S2

### Sheet: Sheet1
		benomyl			tub3Δ		double mutant with tub1Δi, growth on 10 µg/mL benomyl			does the double mutant grow better than the knockout alone?
ORF	gene name	score	score stdev	p-value	synthetic lethal	PMID	score	score stdev	p-value
YJR105W	ADO1	-0.20713	0.133	0.00366	yes	19269370	0.08758	0.05	0.00013	yes
YLR085C	ARP6	-0.64999	0.148	0.01182	yes	14764870, 20093466	0.71353	0.223	0.00236	yes
YGR188C	BUB1	-0.34075	0.026	5e-05	yes	17314980	-0.19746	0.095	0.0103	yes
YOR026W	BUB3	-0.231	0.077	0.00089	yes	17314980	0.4838	0.144	0.00083	yes
YNL288W	CAF40	-0.12909	0.037	0.0005	yes	29674565, 27708008	0.13992	0.01	3e-05	yes
YDR364C	CDC40	-0.19088	0.292	0.03051	yes	27708008	-0.05479	0.338	0.07019	no
YOR349W	CIN1	-0.95826	0.025	0.00743	yes	14764870, 20093466	-0.09043	0	#NUM!	yes
YMR138W	CIN4	-0.8361	0.01	0.00022	yes	14764870	-0.25041	0.033	0.00495	yes
YHR191C	CTF8	-0.14641	0.041	5e-05	yes	17314980, 19269370	-0.0034	0.039	4e-05	yes
YOR264W	DSE3	-0.17758	0.057	6e-05	yes	14764870, 20093466	0.26956	0.122	0.00025	yes
YHR193C	EGD2	-0.1152	0.112	0.00085	yes	28109174	0.22107	0.022	0	yes
YEL003W	GIM4	-0.30017	0.027	2e-05	yes	14764870, 17314980	0.09478	0.162	0.00308	yes
YML094W	GIM5	-0.40566	0.111	0.00766	yes	14764870	-0.38362	0	#NUM!	no
YNL021W	HDA1	-0.31077	0.041	4e-05	yes	21288874	-0.11046	0.125	0.00146	yes
YBR010W	HHT1	-0.10057	0.036	1e-05	yes	18676811	0.07072	0.072	9e-05	yes
YJL030W	MAD2	-0.09464	0.058	7e-05	yes	15249665, 17314980	-0.0226	0.005	1e-05	yes
YBL024W	NCL1	-0.12544	0.032	0.0004	yes	20093466, 27708008	-0.12308	0.093	0.00043	no
YPL174C	NIP100	-0.09834	0.218	0.00673	yes	14764870, 20093466	0.35753	0.082	0.00011	yes
YGR078C	PAC10	-0.54224	0.013	2e-05	yes	11739729, 14573467	-0.23315	0.03	0.077	yes
YER007W	PAC2	-1.02159	0.081	0.0427	yes	9215891, 14764870	0.09934	0.28	0.16448	yes
YMR267W	PPA2	-0.36363	0.022	0.00076	yes	21987634	0.20462	0.052	0.00014	yes
YIL153W	RRD1	-0.09366	0.018	0	yes	19269370	-0.11623	0.055	6e-05	no
YOR014W	RTS1	-0.22404	0.033	4e-05	yes	20093466	0.02714	0.064	0.00017	yes
YNL025C	SSN8	-0.46174	0.015	1e-05	yes	10628841	0.00238	0.04	0.00335	yes
YAL011W	SWC3	-0.21998	0.007	3e-05	yes	14764870, 20093466	-0.03409	0.019	0.00022	yes
YDR334W	SWR1	-0.28186	0.012	0.00014	yes	17314980, 20093466	-0.2559	0.009	0.00022	yes
YPL129W	TAF14	-0.14665	0.125	0.00113	yes	17314980	-0.01959	0.545	0.06629	no
YKL056C	TMA19	-0.08881	0.062	0.00017	yes	20093466, 27708008	0.25848	0.018	0	yes
YML124C	TUB3	-0.78603	0.029	0.00045	N/A		-0.11153	0.025	0.00143	yes
YML041C	VPS71	-0.19458	0.068	0.0003	yes	14764870, 17314980	-0.23849	0.033	0.00203	no
YNL107W	YAF9	-0.22943	0.069	0.00119	yes	17314980	-0.11206	0.295	0.12159	no
YNL064C	YDJ1	-0.1896	0.126	0.00413	yes	21987634	0.10762	0.505	0.10876	no
YLR200W	YKE2	-0.50301	0.035	0.00026	yes	14764870	-0.17755	0.022	0.00506	yes
